# Structural mimicry confers robustness in the cyanobacterial circadian clock

**DOI:** 10.1101/2020.06.17.158394

**Authors:** Joel Heisler, Jeffrey A. Swan, Joseph G. Palacios, Cigdem Sancar, Dustin C. Ernst, Rebecca K. Spangler, Clive R. Bagshaw, Sarvind Tripathi, Priya Crosby, Susan S. Golden, Carrie L. Partch, Andy LiWang

## Abstract

The histidine kinase SasA enhances robustness of circadian rhythms in the cyanobacterium *S. elongatus* by temporally controlling expression of the core clock components, *kaiB* and *kaiC*. Here we show that SasA also engages directly with KaiB and KaiC proteins to regulate the period and enhance robustness of the reconstituted circadian oscillator *in vitro*, particularly under limiting concentrations of KaiB. In contrast to its role regulating gene expression, oscillator function does not require SasA kinase activity; rather, SasA uses structural mimicry to cooperatively recruit the rare, fold-switched conformation of KaiB to the KaiC hexamer to form the nighttime repressive complex. Cooperativity gives way to competition with increasing concentrations of SasA to define a dynamic window by which SasA directly modulates clock robustness.

**One Sentence Summary:** SasA controls the assembly of clock protein complexes through a balance of cooperative and competitive interactions.
