## Supplementary material for "Structural mimicry confers robustness in the cyanobacterial circadian clock": Data S6

### Sheet: Fig.3-4,S7-8, Table S4-7
Conditions	Period	N	Mean	SE	SD	Median	Variance	Min	Max		Amplitude by fit	N	Mean	SE	SD	Median	Variance	Min	Max
trx.grad_5.0um	period	3	29.23	1.127	1.951	27.44	3.8064	27.44	31.31		Amplitude by fit	3	0.049355	0.014586	0.025264	0.020388	0.00063827	0.020388	0.066829
trx.grad_3.5um	period	4	28.18	0.682476	1.365	26.93	1.86322	26.93	30.04		Amplitude by fit	4	0.087796	0.01669	0.03338	0.05504	0.00111422	0.05504	0.122451
trx.grad_1.8um	period	4	24.48	0.342381	0.684763	23.94	0.4689	23.94	25.44		Amplitude by fit	4	0.229998	0.016209	0.032419	0.192353	0.00105099	0.192353	0.258289
trx.grad_1.0um	period	4	22.64	0.324281	0.648563	21.97	0.420634	21.97	23.33		Amplitude by fit	4	0.331842	0.028937	0.057874	0.257783	0.0033494	0.257783	0.399164
trx.grad_0.65um	period	4	21.87	0.1875	0.375	21.46	0.140625	21.46	22.26		Amplitude by fit	4	0.409417	0.022207	0.044415	0.34825	0.00197269	0.34825	0.446963
trx.grad_0.3um	period	4	21.23	0.155584	0.311167	20.83	0.0968249	20.83	21.52		Amplitude by fit	4	0.507693	0.026164	0.052328	0.467275	0.00273822	0.467275	0.580434
trx.grad_0.1um	period	4	20.99	0.182939	0.365878	20.53	0.133867	20.53	21.41		Amplitude by fit	4	0.519235	0.020028	0.040055	0.472916	0.0016044	0.472916	0.56517
trx.grad_0.0um	period	1	20.74	0	0	20.74	0	20.74	20.74		Amplitude by fit	1	0.537563	0	0	0.537563	0	0.537563	0.537563
sasa.grad_5.0um_tech	period	0	NaN	NaN	NaN	NaN	NaN	NaN	NaN		Amplitude by fit	0	NaN	NaN	NaN	NaN	NaN	NaN	NaN
sasa.grad_5.0um	period	0	NaN	NaN	NaN	NaN	NaN	NaN	NaN		Amplitude by fit	0	NaN	NaN	NaN	NaN	NaN	NaN	NaN
sasa.grad_3.5um_tech	period	0	NaN	NaN	NaN	NaN	NaN	NaN	NaN		Amplitude by fit	0	NaN	NaN	NaN	NaN	NaN	NaN	NaN
sasa.grad_3.5um	period	0	NaN	NaN	NaN	NaN	NaN	NaN	NaN		Amplitude by fit	0	NaN	NaN	NaN	NaN	NaN	NaN	NaN
sasa.grad_1.8um_tech	period	1	33.79	0	0	33.79	0	33.79	33.79		Amplitude by fit	1	0.067133	0	0	0.067133	0	0.067133	0.067133
sasa.grad_1.8um	period	1	33.67	0	0	33.67	0	33.67	33.67		Amplitude by fit	1	0.075329	0	0	0.075329	0	0.075329	0.075329
sasa.grad_1.0um_tech	period	1	24.1	0	0	24.1	0	24.1	24.1		Amplitude by fit	1	0.347222	0	0	0.347222	0	0.347222	0.347222
sasa.grad_1.0um	period	5	25.03	0.374158	0.836642	23.94	0.69997	23.94	26.25		Amplitude by fit	5	0.297189	0.037542	0.083947	0.149689	0.0070471	0.149689	0.355719
sasa.grad_0.65um_tech	period	1	22.53	0	0	22.53	0	22.53	22.53		Amplitude by fit	1	0.387396	0	0	0.387396	0	0.387396	0.387396
sasa.grad_0.65um	period	5	23.43	0.251018	0.561293	22.45	0.31505	22.45	23.85		Amplitude by fit	5	0.40277	0.025468	0.056948	0.338588	0.00324307	0.338588	0.48205
sasa.grad_0.3um_tech	period	1	21.39	0	0	21.39	0	21.39	21.39		Amplitude by fit	1	0.414951	0	0	0.414951	0	0.414951	0.414951
sasa.grad_0.3um	period	5	22	0.080536	0.180083	21.77	0.0324299	21.77	22.25		Amplitude by fit	5	0.495331	0.023347	0.052206	0.412296	0.00272547	0.412296	0.554808
sasa.grad_0.1um_tech	period	1	20.57	0	0	20.57	0	20.57	20.57		Amplitude by fit	1	0.424461	0	0	0.424461	0	0.424461	0.424461
sasa.grad_0.1um	period	5	21.41	0.134291	0.300283	21.05	0.0901699	21.05	21.79		Amplitude by fit	5	0.556058	0.031193	0.069749	0.442454	0.00486492	0.442454	0.617116
sasa.grad_0.0um_tech	period	1	21.34	0	0	21.34	0	21.34	21.34		Amplitude by fit	1	0.493223	0	0	0.493223	0	0.493223	0.493223
sasa.grad_0.0um	period	2	20.91	0.16	0.226274	20.75	0.0511999	20.75	21.07		Amplitude by fit	2	0.517622	0.060861	0.08607	0.456761	0.00740804	0.456761	0.578483
psr.grad_5.0um	period	4	17.88	0.26896	0.53792	17.22	0.289358	17.22	18.43		Amplitude by fit	4	0.382638	0.078515	0.157031	0.15436	0.0246587	0.15436	0.51063
psr.grad_3.5um	period	3	18.53	0.236667	0.409919	18.29	0.168034	18.29	19		Amplitude by fit	3	0.292047	0.11455	0.198407	0.065366	0.0393653	0.065366	0.434146
psr.grad_1.8um	period	4	19.23	0.203429	0.406858	18.86	0.165533	18.86	19.73		Amplitude by fit	4	0.401088	0.103911	0.207821	0.091775	0.0431896	0.091775	0.525115
psr.grad_1.0um	period	4	20	0.379504	0.759007	19.39	0.576092	19.39	21.11		Amplitude by fit	4	0.420714	0.112137	0.224275	0.087902	0.0502993	0.087902	0.557228
psr.grad_0.65um	period	4	20.19	0.249245	0.498489	19.7	0.248491	19.7	20.88		Amplitude by fit	4	0.468057	0.097947	0.195893	0.18109	0.0383741	0.18109	0.619159
psr.grad_0.3um	period	3	20.32	0.178357	0.308923	19.96	0.0954334	19.96	20.5		Amplitude by fit	3	0.547577	0.060053	0.104015	0.452554	0.0108191	0.452554	0.658706
psr.grad_0.1um	period	4	21.09	0.275662	0.551324	20.34	0.303958	20.34	21.67		Amplitude by fit	4	0.47626	0.10278	0.205559	0.178905	0.0422545	0.178905	0.652208
psr.grad_0.0um	period	1	20.23	0	0	20.23	0	20.23	20.23		Amplitude by fit	1	0.48203	0	0	0.48203	0	0.48203	0.48203
kaib.grad_7.0um	period	1	20.77	0	0	20.77	0	20.77	20.77		Amplitude by fit	1	0.204927	0	0	0.204927	0	0.204927	0.204927
kaib.grad_3.5um	period	1	21.55	0	0	21.55	0	21.55	21.55		Amplitude by fit	1	0.474005	0	0	0.474005	0	0.474005	0.474005
kaib.grad_17.5um_tech	period	1	20.12	0	0	20.12	0	20.12	20.12		Amplitude by fit	1	0.067689	0	0	0.067689	0	0.067689	0.067689
kaib.grad_17.5um	period	4	19.82	0.27801	0.55602	19.06	0.309158	19.06	20.39		Amplitude by fit	4	0.0769	0.013254	0.026507	0.03992	0.000702621	0.03992	0.100128
kaib.grad_10.5um_tech	period	1	20.74	0	0	20.74	0	20.74	20.74		Amplitude by fit	1	0.126038	0	0	0.126038	0	0.126038	0.126038
kaib.grad_10.5um	period	4	20.35	0.246386	0.492773	19.63	0.242825	19.63	20.74		Amplitude by fit	4	0.143846	0.012382	0.024763	0.112788	0.000613206	0.112788	0.172056
kaib.grad_1.75um	period	1	20.54	0	0	20.54	0	20.54	20.54		Amplitude by fit	1	0.022835	0	0	0.022835	0	0.022835	0.022835
kaib.grad_07.0um_tech	period	1	20.93	0	0	20.93	0	20.93	20.93		Amplitude by fit	1	0.195005	0	0	0.195005	0	0.195005	0.195005
kaib.grad_07.0um	period	3	20.17	0.540566	0.936287	19.09	0.876633	19.09	20.79		Amplitude by fit	3	0.194518	0.022582	0.039113	0.152126	0.00152983	0.152126	0.229206
kaib.grad_03.5um_tech	period	1	21.49	0	0	21.49	0	21.49	21.49		Amplitude by fit	1	0.464097	0	0	0.464097	0	0.464097	0.464097
kaib.grad_03.5um	period	3	20.65	0.407035	0.705006	19.85	0.497033	19.85	21.19		Amplitude by fit	3	0.422945	0.034028	0.058939	0.371932	0.00347381	0.371932	0.487465
kaib.grad_01.75um	period	3	21.03	1.497	2.593	19.39	6.72365	19.39	24.02		Amplitude by fit	3	0.059858	0.01724	0.02986	0.028165	0.00089162	0.028165	0.087465
kaib.grad_0.875um	period	0	NaN	NaN	NaN	NaN	NaN	NaN	NaN		Amplitude by fit	0	NaN	NaN	NaN	NaN	NaN	NaN	NaN
kaib.grad_0.7um	period	0	NaN	NaN	NaN	NaN	NaN	NaN	NaN		Amplitude by fit	0	NaN	NaN	NaN	NaN	NaN	NaN	NaN
kaib.grad_0.0875um_tech	period	0	NaN	NaN	NaN	NaN	NaN	NaN	NaN		Amplitude by fit	0	NaN	NaN	NaN	NaN	NaN	NaN	NaN
kaib.grad_0.0875um	period	0	NaN	NaN	NaN	NaN	NaN	NaN	NaN		Amplitude by fit	0	NaN	NaN	NaN	NaN	NaN	NaN	NaN
kaib.grad_0.07um	period	0	NaN	NaN	NaN	NaN	NaN	NaN	NaN		Amplitude by fit	0	NaN	NaN	NaN	NaN	NaN	NaN	NaN
kaia.grad_6.0um_tech	period	1	24.65	0	0	24.65	0	24.65	24.65		Amplitude by fit	1	0.013195	0	0	0.013195	0	0.013195	0.013195
kaia.grad_6.0um	period	1	25.08	0	0	25.08	0	25.08	25.08		Amplitude by fit	1	0.01362	0	0	0.01362	0	0.01362	0.01362
kaia.grad_4.8um_tech	period	0	NaN	NaN	NaN	NaN	NaN	NaN	NaN		Amplitude by fit	0	NaN	NaN	NaN	NaN	NaN	NaN	NaN
kaia.grad_4.8um	period	2	22.5	1.98	2.8	20.52	7.84	20.52	24.48		Amplitude by fit	2	0.066308	0.056271	0.07958	0.010037	0.00633298	0.010037	0.12258
kaia.grad_3.6um_tech	period	1	19.73	0	0	19.73	0	19.73	19.73		Amplitude by fit	1	0.024795	0	0	0.024795	0	0.024795	0.024795
kaia.grad_3.6um	period	4	19.98	0.347599	0.695198	19.13	0.4833	19.13	20.63		Amplitude by fit	4	0.250437	0.09435	0.1887	0.033749	0.0356077	0.033749	0.437136
kaia.grad_2.4um_tech	period	1	20.79	0	0	20.79	0	20.79	20.79		Amplitude by fit	1	0.139638	0	0	0.139638	0	0.139638	0.139638
kaia.grad_2.4um	period	4	20.24	0.303823	0.607646	19.37	0.369234	19.37	20.72		Amplitude by fit	4	0.450362	0.057064	0.114129	0.349527	0.0130254	0.349527	0.60363
kaia.grad_1.2um_tech	period	1	21.2	0	0	21.2	0	21.2	21.2		Amplitude by fit	1	0.482801	0	0	0.482801	0	0.482801	0.482801
kaia.grad_1.2um	period	4	21.12	0.172964	0.345929	20.64	0.119667	20.64	21.43		Amplitude by fit	4	0.470272	0.050867	0.101733	0.358337	0.0103496	0.358337	0.60269
kaia.grad_0.6um_tech	period	1	22.61	0	0	22.61	0	22.61	22.61		Amplitude by fit	1	0.403009	0	0	0.403009	0	0.403009	0.403009
kaia.grad_0.6um	period	4	22.38	0.210847	0.421693	21.8	0.177825	21.8	22.79		Amplitude by fit	4	0.278559	0.026853	0.053706	0.238226	0.00288433	0.238226	0.355115
kaia.grad_0.3um_tech	period	1	25.91	0	0	25.91	0	25.91	25.91		Amplitude by fit	1	0.153652	0	0	0.153652	0	0.153652	0.153652
kaia.grad_0.3um	period	4	26.58	0.325205	0.65041	25.75	0.423033	25.75	27.25		Amplitude by fit	4	0.097492	0.033704	0.067408	0.043612	0.00454384	0.043612	0.187139
kaia.grad_0.15um_tech	period	0	NaN	NaN	NaN	NaN	NaN	NaN	NaN		Amplitude by fit	0	NaN	NaN	NaN	NaN	NaN	NaN	NaN
kaia.grad_0.15um	period	0	NaN	NaN	NaN	NaN	NaN	NaN	NaN		Amplitude by fit	0	NaN	NaN	NaN	NaN	NaN	NaN	NaN
cika.grad_5.0um_tech	period	1	18.21	0	0	18.21	0	18.21	18.21		Amplitude by fit	1	0.290874	0	0	0.290874	0	0.290874	0.290874
cika.grad_5.0um	period	5	18.09	0.350006	0.782637	17.15	0.612521	17.15	19.21		Amplitude by fit	5	0.297506	0.045279	0.101248	0.192251	0.0102512	0.192251	0.418506
cika.grad_3.5um_tech	period	1	18.67	0	0	18.67	0	18.67	18.67		Amplitude by fit	1	0.330367	0	0	0.330367	0	0.330367	0.330367
cika.grad_3.5um	period	5	18.57	0.107396	0.240146	18.29	0.0576701	18.29	18.85		Amplitude by fit	5	0.387446	0.027668	0.061867	0.318148	0.00382753	0.318148	0.463004
cika.grad_1.8um_tech	period	1	19.17	0	0	19.17	0	19.17	19.17		Amplitude by fit	1	0.314691	0	0	0.314691	0	0.314691	0.314691
cika.grad_1.8um	period	5	18.86	0.090333	0.20199	18.67	0.0408	18.67	19.12		Amplitude by fit	5	0.37677	0.035169	0.07864	0.27254	0.00618425	0.27254	0.491929
cika.grad_1.0um_tech	period	1	19.64	0	0	19.64	0	19.64	19.64		Amplitude by fit	1	0.383439	0	0	0.383439	0	0.383439	0.383439
cika.grad_1.0um	period	5	19.52	0.131164	0.293292	19.25	0.0860202	19.25	19.96		Amplitude by fit	5	0.444045	0.025374	0.056738	0.382359	0.0032192	0.382359	0.520964
cika.grad_0.65um_tech	period	1	19.91	0	0	19.91	0	19.91	19.91		Amplitude by fit	1	0.429156	0	0	0.429156	0	0.429156	0.429156
cika.grad_0.65um	period	5	19.94	0.108324	0.242219	19.54	0.05867	19.54	20.11		Amplitude by fit	5	0.494757	0.027458	0.061399	0.421256	0.00376984	0.421256	0.568253
cika.grad_0.3um_tech	period	1	20.53	0	0	20.53	0	20.53	20.53		Amplitude by fit	1	0.451642	0	0	0.451642	0	0.451642	0.451642
cika.grad_0.3um	period	5	20.43	0.089308	0.1997	20.15	0.0398801	20.15	20.64		Amplitude by fit	5	0.525255	0.029078	0.065021	0.470286	0.00422773	0.470286	0.637931
cika.grad_0.1um_tech	period	1	21.11	0	0	21.11	0	21.11	21.11		Amplitude by fit	1	0.493403	0	0	0.493403	0	0.493403	0.493403
cika.grad_0.1um	period	5	20.71	0.146649	0.327918	20.2	0.10753	20.2	21.02		Amplitude by fit	5	0.534924	0.021788	0.048719	0.478899	0.00237354	0.478899	0.607034
cika.grad_0.0um_tech	period	1	21.37	0	0	21.37	0	21.37	21.37		Amplitude by fit	1	0.483797	0	0	0.483797	0	0.483797	0.483797
cika.grad_0.0um	period	2	20.82	0.44	0.622254	20.38	0.3872	20.38	21.26		Amplitude by fit	2	0.526709	0.033181	0.046925	0.493528	0.00220196	0.493528	0.55989
7.0b_sasa.grad_5.0um	period	0	NaN	NaN	NaN	NaN	NaN	NaN	NaN		Amplitude by fit	0	NaN	NaN	NaN	NaN	NaN	NaN	NaN
7.0b_sasa.grad_3.5um	period	0	NaN	NaN	NaN	NaN	NaN	NaN	NaN		Amplitude by fit	0	NaN	NaN	NaN	NaN	NaN	NaN	NaN
7.0b_sasa.grad_1.8um	period	1	29.44	0	0	29.44	0	29.44	29.44		Amplitude by fit	1	0.079071	0	0	0.079071	0	0.079071	0.079071
7.0b_sasa.grad_1.0um	period	3	23.99	0.531424	0.920453	23.05	0.847234	23.05	24.89		Amplitude by fit	3	0.125802	0.013825	0.023946	0.100866	0.000573411	0.100866	0.148616
7.0b_sasa.grad_0.65um	period	3	22.87	0.380701	0.659394	22.11	0.4348	22.11	23.29		Amplitude by fit	3	0.231165	0.02213	0.03833	0.191989	0.00146919	0.191989	0.268589
7.0b_sasa.grad_0.3um	period	3	21.17	0.499233	0.864696	20.2	0.747699	20.2	21.86		Amplitude by fit	3	0.225828	0.021962	0.038039	0.198775	0.00144697	0.198775	0.269322
7.0b_sasa.grad_0.1um	period	3	20.6	0.180093	0.311929	20.27	0.0972997	20.27	20.89		Amplitude by fit	3	0.243246	0.027959	0.048426	0.187531	0.00234508	0.187531	0.275215
7.0b_sasa.grad_0.0um	period	1	20.34	0	0	20.34	0	20.34	20.34		Amplitude by fit	1	0.279286	0	0	0.279286	0	0.279286	0.279286
3.6a_cika.grad_5.0um	period	1	22.39	0	0	22.39	0	22.39	22.39		Amplitude by fit	1	0.089719	0	0	0.089719	0	0.089719	0.089719
3.6a_cika.grad_3.5um	period	0	NaN	NaN	NaN	NaN	NaN	NaN	NaN		Amplitude by fit	0	NaN	NaN	NaN	NaN	NaN	NaN	NaN
3.6a_cika.grad_1.8um	period	1	20.37	0	0	20.37	0	20.37	20.37		Amplitude by fit	1	0.114778	0	0	0.114778	0	0.114778	0.114778
3.6a_cika.grad_1.0um	period	0	NaN	NaN	NaN	NaN	NaN	NaN	NaN		Amplitude by fit	0	NaN	NaN	NaN	NaN	NaN	NaN	NaN
3.6a_cika.grad_0.65um	period	0	NaN	NaN	NaN	NaN	NaN	NaN	NaN		Amplitude by fit	0	NaN	NaN	NaN	NaN	NaN	NaN	NaN
3.6a_cika.grad_0.3um	period	1	20.16	0	0	20.16	0	20.16	20.16		Amplitude by fit	1	0.05498	0	0	0.05498	0	0.05498	0.05498
3.6a_cika.grad_0.1um	period	1	20.88	0	0	20.88	0	20.88	20.88		Amplitude by fit	1	0.237554	0	0	0.237554	0	0.237554	0.237554
3.6a_cika.grad_0.0um	period	0	NaN	NaN	NaN	NaN	NaN	NaN	NaN		Amplitude by fit	0	NaN	NaN	NaN	NaN	NaN	NaN	NaN
2.4a_cika.grad_5.0um	period	3	18.22	0.265016	0.459021	17.84	0.2107	17.84	18.73		Amplitude by fit	3	0.21882	0.053136	0.092034	0.148681	0.00847026	0.148681	0.323031
2.4a_cika.grad_3.5um	period	3	18.25	0.304211	0.526909	17.64	0.277633	17.64	18.59		Amplitude by fit	3	0.248872	0.068829	0.119215	0.114056	0.0142122	0.114056	0.340377
2.4a_cika.grad_1.8um	period	3	18.91	0.161795	0.280238	18.62	0.0785333	18.62	19.18		Amplitude by fit	3	0.288839	0.036889	0.063894	0.220986	0.00408244	0.220986	0.347854
2.4a_cika.grad_1.0um	period	3	19.47	0.185502	0.321299	19.13	0.103233	19.13	19.77		Amplitude by fit	3	0.402947	0.034136	0.059126	0.342682	0.00349588	0.342682	0.460864
2.4a_cika.grad_0.65um	period	3	19.72	0.30315	0.525071	19.2	0.2757	19.2	20.25		Amplitude by fit	3	0.412442	0.090798	0.157267	0.230897	0.0247329	0.230897	0.506943
2.4a_cika.grad_0.3um	period	3	20.06	0.19785	0.342685	19.68	0.117433	19.68	20.34		Amplitude by fit	3	0.45649	0.020821	0.036063	0.423638	0.00130054	0.423638	0.495077
2.4a_cika.grad_0.1um	period	3	20.26	0.020276	0.035119	20.22	0.00123334	20.22	20.29		Amplitude by fit	3	0.480327	0.043591	0.075501	0.395801	0.0057004	0.395801	0.541082
2.4a_cika.grad_0.0um	period	1	20.61	0	0	20.61	0	20.61	20.61		Amplitude by fit	1	0.039134	0	0	0.039134	0	0.039134	0.039134
17.5b_sasa.grad_5.0um	period	0	NaN	NaN	NaN	NaN	NaN	NaN	NaN		Amplitude by fit	0	NaN	NaN	NaN	NaN	NaN	NaN	NaN
17.5b_sasa.grad_3.5um	period	0	NaN	NaN	NaN	NaN	NaN	NaN	NaN		Amplitude by fit	0	NaN	NaN	NaN	NaN	NaN	NaN	NaN
17.5b_sasa.grad_1.8um	period	0	NaN	NaN	NaN	NaN	NaN	NaN	NaN		Amplitude by fit	0	NaN	NaN	NaN	NaN	NaN	NaN	NaN
17.5b_sasa.grad_1.0um	period	3	24.15	0.773226	1.339	23.29	1.79292	23.29	25.69		Amplitude by fit	3	0.053012	0.00869	0.015052	0.036915	0.000226563	0.036915	0.066738
17.5b_sasa.grad_0.65um	period	3	22.33	0.749718	1.299	20.86	1.6874	20.86	23.33		Amplitude by fit	3	0.07785	0.006939	0.012018	0.067325	0.000144432	0.067325	0.090945
17.5b_sasa.grad_0.3um	period	3	20.93	0.453223	0.785005	20.03	0.616233	20.03	21.49		Amplitude by fit	3	0.084032	0.00419	0.007257	0.078411	5.2664e-05	0.078411	0.092225
17.5b_sasa.grad_0.1um	period	3	20.18	0.356417	0.617333	19.49	0.3811	19.49	20.68		Amplitude by fit	3	0.085196	0.007269	0.01259	0.071183	0.000158508	0.071183	0.095555
17.5b_sasa.grad_0.0um	period	1	18.81	0	0	18.81	0	18.81	18.81		Amplitude by fit	1	0.078633	0	0	0.078633	0	0.078633	0.078633
1.75b_trx.grad_5.0um	period	0	NaN	NaN	NaN	NaN	NaN	NaN	NaN		Amplitude by fit	0	NaN	NaN	NaN	NaN	NaN	NaN	NaN
1.75b_trx.grad_3.5um	period	2	34.39	0.6	0.848528	33.79	0.72	33.79	34.99		Amplitude by fit	2	0.118878	0.003491	0.004936	0.115388	2.43641e-05	0.115388	0.122369
1.75b_trx.grad_1.8um	period	2	27	1.07	1.513	25.93	2.28917	25.93	28.07		Amplitude by fit	2	0.120585	0.041159	0.058208	0.079426	0.00338817	0.079426	0.161744
1.75b_trx.grad_1.0um	period	2	22.9	2.34	3.309	20.56	10.9495	20.56	25.24		Amplitude by fit	2	0.090641	0.011428	0.016162	0.079213	0.00026121	0.079213	0.102069
1.75b_trx.grad_0.65um	period	2	22.18	0.635	0.898026	21.55	0.806451	21.55	22.82		Amplitude by fit	2	0.200702	0.095172	0.134594	0.105529	0.0181155	0.105529	0.295874
1.75b_trx.grad_0.3um	period	2	21.41	0.51	0.721249	20.9	0.5202	20.9	21.92		Amplitude by fit	2	0.139516	0.113131	0.159991	0.026386	0.0255971	0.026386	0.252647
1.75b_trx.grad_0.1um	period	2	21.06	0.28	0.39598	20.78	0.1568	20.78	21.34		Amplitude by fit	2	0.05351	0.041245	0.058329	0.012265	0.00340227	0.012265	0.094755
1.75b_trx.grad_0.0um	period	2	24.52	3.93	5.558	20.59	30.8914	20.59	28.45		Amplitude by fit	2	0.073195	0.040169	0.056808	0.033026	0.00322715	0.033026	0.113364
1.75b_sasa.grad_5.0um_tech	period	0	NaN	NaN	NaN	NaN	NaN	NaN	NaN		Amplitude by fit	0	NaN	NaN	NaN	NaN	NaN	NaN	NaN
1.75b_sasa.grad_5.0um	period	0	NaN	NaN	NaN	NaN	NaN	NaN	NaN		Amplitude by fit	0	NaN	NaN	NaN	NaN	NaN	NaN	NaN
1.75b_sasa.grad_3.5um_tech	period	0	NaN	NaN	NaN	NaN	NaN	NaN	NaN		Amplitude by fit	0	NaN	NaN	NaN	NaN	NaN	NaN	NaN
1.75b_sasa.grad_3.5um	period	0	NaN	NaN	NaN	NaN	NaN	NaN	NaN		Amplitude by fit	0	NaN	NaN	NaN	NaN	NaN	NaN	NaN
1.75b_sasa.grad_1.8um_tech	period	0	NaN	NaN	NaN	NaN	NaN	NaN	NaN		Amplitude by fit	0	NaN	NaN	NaN	NaN	NaN	NaN	NaN
1.75b_sasa.grad_1.8um	period	1	31.35	0	0	31.35	0	31.35	31.35		Amplitude by fit	1	0.086197	0	0	0.086197	0	0.086197	0.086197
1.75b_sasa.grad_1.0um_tech	period	1	24.08	0	0	24.08	0	24.08	24.08		Amplitude by fit	1	0.6003	0	0	0.6003	0	0.6003	0.6003
1.75b_sasa.grad_1.0um	period	5	25.2	0.448847	1.004	24.19	1.00802	24.19	26.37		Amplitude by fit	5	0.443954	0.10693	0.239104	0.225213	0.0571707	0.225213	0.758312
1.75b_sasa.grad_0.65um_tech	period	1	23.16	0	0	23.16	0	23.16	23.16		Amplitude by fit	1	0.749149	0	0	0.749149	0	0.749149	0.749149
1.75b_sasa.grad_0.65um	period	4	23.48	0.192023	0.384046	23.14	0.147491	23.14	24.03		Amplitude by fit	4	0.617741	0.072959	0.145918	0.400207	0.0212921	0.400207	0.713018
1.75b_sasa.grad_0.3um_tech	period	1	22.63	0	0	22.63	0	22.63	22.63		Amplitude by fit	1	0.703693	0	0	0.703693	0	0.703693	0.703693
1.75b_sasa.grad_0.3um	period	4	22.37	0.285259	0.570519	21.69	0.325492	21.69	22.91		Amplitude by fit	4	0.627384	0.067898	0.135795	0.468777	0.0184403	0.468777	0.783511
1.75b_sasa.grad_0.1um_tech	period	1	21.57	0	0	21.57	0	21.57	21.57		Amplitude by fit	1	0.696936	0	0	0.696936	0	0.696936	0.696936
1.75b_sasa.grad_0.1um	period	5	21.39	0.306715	0.685835	20.86	0.47037	20.86	22.44		Amplitude by fit	5	0.514368	0.088034	0.196849	0.309939	0.0387495	0.309939	0.749691
1.75b_sasa.grad_0.0um_tech	period	2	23.38	0	0	23.38	0	23.38	23.38		Amplitude by fit	2	0.025234	0.006852	0.009689	0.018382	9.38767e-05	0.018382	0.032085
1.75b_sasa.grad_0.0um	period	8	23.34	0.41563	1.176	21.37	1.38298	21.37	24.62		Amplitude by fit	8	0.093789	0.022536	0.063741	0.017848	0.00406292	0.017848	0.189783
0.875b_sasa.grad_5.0um	period	0	NaN	NaN	NaN	NaN	NaN	NaN	NaN		Amplitude by fit	0	NaN	NaN	NaN	NaN	NaN	NaN	NaN
0.875b_sasa.grad_3.5um	period	0	NaN	NaN	NaN	NaN	NaN	NaN	NaN		Amplitude by fit	0	NaN	NaN	NaN	NaN	NaN	NaN	NaN
0.875b_sasa.grad_1.8um	period	0	NaN	NaN	NaN	NaN	NaN	NaN	NaN		Amplitude by fit	0	NaN	NaN	NaN	NaN	NaN	NaN	NaN
0.875b_sasa.grad_1.0um	period	0	NaN	NaN	NaN	NaN	NaN	NaN	NaN		Amplitude by fit	0	NaN	NaN	NaN	NaN	NaN	NaN	NaN
0.875b_sasa.grad_0.65um	period	0	NaN	NaN	NaN	NaN	NaN	NaN	NaN		Amplitude by fit	0	NaN	NaN	NaN	NaN	NaN	NaN	NaN
0.875b_sasa.grad_0.3um	period	0	NaN	NaN	NaN	NaN	NaN	NaN	NaN		Amplitude by fit	0	NaN	NaN	NaN	NaN	NaN	NaN	NaN
0.875b_sasa.grad_0.1um	period	0	NaN	NaN	NaN	NaN	NaN	NaN	NaN		Amplitude by fit	0	NaN	NaN	NaN	NaN	NaN	NaN	NaN
0.875b_sasa.grad_0.0um	period	0	NaN	NaN	NaN	NaN	NaN	NaN	NaN		Amplitude by fit	0	NaN	NaN	NaN	NaN	NaN	NaN	NaN
0.6a_cika.grad_5.0um	period	3	18.28	0.179475	0.310859	17.96	0.0966333	17.96	18.58		Amplitude by fit	3	0.320858	0.065661	0.113728	0.246466	0.0129341	0.246466	0.451774
0.6a_cika.grad_3.5um	period	3	18.74	0.121974	0.211266	18.54	0.0446333	18.54	18.96		Amplitude by fit	3	0.423498	0.048615	0.084204	0.332249	0.00709031	0.332249	0.498201
0.6a_cika.grad_1.8um	period	3	19.73	0.308923	0.53507	19.34	0.2863	19.34	20.34		Amplitude by fit	3	0.407192	0.058585	0.101472	0.296488	0.0102966	0.296488	0.495785
0.6a_cika.grad_1.0um	period	3	20.1	0.222586	0.38553	19.73	0.148633	19.73	20.5		Amplitude by fit	3	0.377621	0.069736	0.120787	0.268066	0.0145895	0.268066	0.507149
0.6a_cika.grad_0.65um	period	3	20.85	0.078102	0.135277	20.72	0.0182999	20.72	20.99		Amplitude by fit	3	0.431887	0.038706	0.067041	0.35858	0.0044945	0.35858	0.490081
0.6a_cika.grad_0.3um	period	3	21.55	0.098376	0.170392	21.37	0.0290334	21.37	21.71		Amplitude by fit	3	0.439103	0.034023	0.05893	0.371191	0.00347274	0.371191	0.476753
0.6a_cika.grad_0.1um	period	3	22.15	0.338099	0.585605	21.52	0.342933	21.52	22.68		Amplitude by fit	3	0.415264	0.027252	0.047202	0.365887	0.00222803	0.365887	0.45994
0.6a_cika.grad_0.0um	period	1	21.49	0	0	21.49	0	21.49	21.49		Amplitude by fit	1	0.377547	0	0	0.377547	0	0.377547	0.377547
0.3a_psr.grad_5.0um	period	2	21.57	1.07	1.513	20.5	2.28917	20.5	22.64		Amplitude by fit	2	0.116616	0.07723	0.10922	0.039385	0.011929	0.039385	0.193846
0.3a_psr.grad_3.5um	period	2	21.93	0.87	1.23	21.06	1.5129	21.06	22.8		Amplitude by fit	2	0.078973	0.004145	0.005862	0.074828	3.4363e-05	0.074828	0.083118
0.3a_psr.grad_1.8um	period	2	23.83	1.76	2.489	22.07	6.19512	22.07	25.59		Amplitude by fit	2	0.054763	0.030306	0.04286	0.024456	0.00183698	0.024456	0.085069
0.3a_psr.grad_1.0um	period	2	24.14	1.645	2.326	22.49	5.41028	22.49	25.78		Amplitude by fit	2	0.067726	0.021752	0.030763	0.045973	0.000946362	0.045973	0.089478
0.3a_psr.grad_0.65um	period	2	24.91	2.09	2.956	22.82	8.73794	22.82	27		Amplitude by fit	2	0.085368	0.051744	0.073177	0.033624	0.00535487	0.033624	0.137112
0.3a_psr.grad_0.3um	period	2	25.54	2.035	2.878	23.5	8.28288	23.5	27.57		Amplitude by fit	2	0.06504	0.025914	0.036649	0.039126	0.00134315	0.039126	0.090955
0.3a_psr.grad_0.1um	period	2	26.1	2.585	3.656	23.51	13.3663	23.51	28.68		Amplitude by fit	2	0.095174	0.046472	0.065722	0.048701	0.00431938	0.048701	0.141646
0.3a_psr.grad_0.0um	period	2	26.03	2.43	3.437	23.6	11.813	23.6	28.46		Amplitude by fit	2	0.10666	0.084176	0.119044	0.022484	0.0141715	0.022484	0.190837
0.3a_cika.grad_5.0um_tech	period	1	18.83	0	0	18.83	0	18.83	18.83		Amplitude by fit	1	0.19621	0	0	0.19621	0	0.19621	0.19621
0.3a_cika.grad_5.0um	period	3	17.93	0.458996	0.795005	17.13	0.632033	17.13	18.72		Amplitude by fit	3	0.201367	0.02051	0.035525	0.171047	0.00126203	0.171047	0.240455
0.3a_cika.grad_3.5um_tech	period	1	19.4	0	0	19.4	0	19.4	19.4		Amplitude by fit	1	0.223572	0	0	0.223572	0	0.223572	0.223572
0.3a_cika.grad_3.5um	period	3	18.44	0.364341	0.631057	17.74	0.398233	17.74	18.96		Amplitude by fit	3	0.249701	0.075764	0.131226	0.167098	0.0172203	0.167098	0.401016
0.3a_cika.grad_1.8um_tech	period	1	20.03	0	0	20.03	0	20.03	20.03		Amplitude by fit	1	0.166213	0	0	0.166213	0	0.166213	0.166213
0.3a_cika.grad_1.8um	period	3	19.41	0.452106	0.783071	18.59	0.6132	18.59	20.15		Amplitude by fit	3	0.202198	0.058617	0.101528	0.106215	0.0103079	0.106215	0.308486
0.3a_cika.grad_1.0um_tech	period	1	21.13	0	0	21.13	0	21.13	21.13		Amplitude by fit	1	0.201401	0	0	0.201401	0	0.201401	0.201401
0.3a_cika.grad_1.0um	period	3	20.83	0.204042	0.353412	20.56	0.1249	20.56	21.23		Amplitude by fit	3	0.203256	0.074802	0.129561	0.080847	0.0167861	0.080847	0.338946
0.3a_cika.grad_0.65um_tech	period	1	22.44	0	0	22.44	0	22.44	22.44		Amplitude by fit	1	0.177645	0	0	0.177645	0	0.177645	0.177645
0.3a_cika.grad_0.65um	period	3	21.16	0.590489	1.023	20.18	1.04653	20.18	22.22		Amplitude by fit	3	0.145642	0.041573	0.072007	0.068352	0.00518501	0.068352	0.210833
0.3a_cika.grad_0.3um_tech	period	1	24.54	0	0	24.54	0	24.54	24.54		Amplitude by fit	1	0.108201	0	0	0.108201	0	0.108201	0.108201
0.3a_cika.grad_0.3um	period	2	23.3	0.745	1.054	22.56	1.11092	22.56	24.05		Amplitude by fit	2	0.222313	0.049605	0.070152	0.172708	0.0049213	0.172708	0.271918
0.3a_cika.grad_0.1um_tech	period	0	NaN	NaN	NaN	NaN	NaN	NaN	NaN		Amplitude by fit	0	NaN	NaN	NaN	NaN	NaN	NaN	NaN
0.3a_cika.grad_0.1um	period	2	25.1	1.06	1.499	24.04	2.247	24.04	26.16		Amplitude by fit	2	0.18804	0.062669	0.088628	0.125371	0.00785492	0.125371	0.25071
0.3a_cika.grad_0.0um_tech	period	0	NaN	NaN	NaN	NaN	NaN	NaN	NaN		Amplitude by fit	0	NaN	NaN	NaN	NaN	NaN	NaN	NaN
0.3a_cika.grad_0.0um	period	2	25.85	1.57	2.22	24.28	4.9284	24.28	27.42		Amplitude by fit	2	0.122974	0.065598	0.092769	0.057377	0.00860609	0.057377	0.188572

### Sheet: Fig.1B,1C
Conditions	Method	Parameters	Data type	Data window	Period	Circadian phase by fit	Amplitude by fit	GOF	ERR
phase_kaib	NLLS	no dtr 12.0-max p(14.0-36.0)	no dtr	12.0-max	20.26	14.7601	0.613334	0.216726	0.027329
phase_kaib	NLLS	no dtr 12.0-max p(14.0-36.0)	no dtr	12.0-max	21.23	12.5031	0.575576	0.201643	0.028114
phase_kaib	NLLS	no dtr 12.0-max p(14.0-36.0)	no dtr	12.0-max	22.01	13.9137	0.665714	0.138866	0.028715
phase_kaib	NLLS	no dtr 12.0-max p(14.0-36.0)	no dtr	12.0-max	21.76	12.9154	0.681766	0.381902	0.071902
phase_kaib	NLLS	no dtr 12.0-max p(14.0-36.0)	no dtr	12.0-max	21.03	12.4508	0.729361	0.131761	0.020579
phase_trx	NLLS	no dtr 12.0-max p(14.0-36.0)	no dtr	12.0-max	20.36	11.1277	0.385086	0.371731	0.062698
phase_trx	NLLS	no dtr 12.0-max p(14.0-36.0)	no dtr	12.0-max	21.81	7.07565	0.492646	0.257494	0.066536
phase_trx	NLLS	no dtr 12.0-max p(14.0-36.0)	no dtr	12.0-max	21.88	9.79525	0.356461	0.575933	0.133655
phospho_kaiC	NLLS	no dtr 12.0-max p(14.0-36.0)	no dtr	12.0-max	21.63	6.54646	0.575812	0.516432	0.30971
phospho_kaiC	NLLS	no dtr 12.0-max p(14.0-36.0)	no dtr	12.0-max	21.51	5.8689	0.634626	0.35359	0.198528
phospho_kaiC	NLLS	no dtr 12.0-max p(14.0-36.0)	no dtr	12.0-max	21.45	6.4	0.809327	0.256198	0.189678
